# Methylartist: Tools for Visualising Modified Bases from Nanopore Sequence Data

**DOI:** 10.1101/2021.07.22.453313

**Authors:** Seth W. Cheetham, Michaela Kindlova, Adam D. Ewing

## Abstract

Methylartist is a consolidated suite of tools for processing, visualising, and analysing nanopore methylation data derived from modified basecalling methods. All detectable methylation types (e.g. 5mCpG, 5hmC, 6mA) are supported, enabling integrated study of base pairs when modified naturally or as part of an experimental protocol.

**Background:** Covalent modification of nucleobases is an important component of genomic regulatory regimes across all domains of life [1–3] and is harnessed by various genomic footprinting assays, including DamID[4], SMAC-seq[5], and NOMe-seq[6]. Nanopore sequencing offers comprehensive assessment of base modifications from arbitrarily long sequence reads through analysis of electrical current profiles, generally through machine learning models trained to discriminate between modified and unmodified bases [7]. An increasing number of computational tools have been developed or enhanced for calling modified bases [8], including nanopolish [7], megalodon [9], and guppy [10], along with an increasing number of available pre-trained models.
