## Supplemental Table 1 for "Methylartist: Tools for Visualising Modified Bases from Nanopore Sequence Data"

### Sheet: Sheet1
Sample ID	Protocol	Reads	Total Bases (MBp)	L50 (KBp)	Max Read Length (bp)
MCF7_ATCC_PromethION_1	Circulomics Big DNA Tissue Kit HMW Protocol; ONT LSK109 Kit	2558616	43059.5	43.201	616849
MCF7_ATCC_PromethION_2	Circulomics Big DNA Tissue Kit modified UHMW Protocol; ONT LSK109 Kit	2418450	45625.4	33.162	431524
MCF7_ECACC_PromethION_1	Circulomics Big DNA Tissue Kit HMW Protocol; ONT LSK109 Kit	2116872	41665.5	34.467	617821
MCF7_ECACC_PromethION_2	Circulomics Big DNA Tissue Kit modified UHMW Protocol; ONT LSK109 Kit	2348482	54433.8	40.906	1382012
MCF7_ATCC_SMAC_1	DNA Extracted via NEB Monarch Kit; ONT LSK110 Kit; ONT MinION 9.4	4715357	32098.9	11.502	671866
MCF7_ATCC_SMAC_2	DNA Extracted via NEB Monarch Kit; ONT LSK110 Kit; ONT MinION 9.4	3225559	23127.5	15.697	696563
MCF7_ATCC_Illumina	DNA Extracted via Qiagen DNeasy kit; PE 150 Illumina Sequencing	986862702	148029	NA	150
